# MSLipidMapper: a pathway-centered lipidome analysis environment linking lipid class, acyl-chain subsets, and multi-omics data

**DOI:** 10.64898/2026.05.21.726751

**Authors:** Takaki Oka, Kozo Nishida, Takeshi Harayama, Hiroshi Tsugawa

## Abstract

Lipids exhibit extensive structural diversity arising from variation in lipid classes, subclasses, and acyl-chain compositions, making systematic interpretation of lipidomics data challenging. Although untargeted lipidomics enables the quantification of hundreds to thousands of lipid molecular species, downstream analyses often treat pathway-level summaries, molecular-species visualization, structural subsetting, and multi-omics interpretation as separate steps. Here, we present MSLipidMapper, an R/Shiny-based lipidomics data exploration environment for pathway-centered and structure-aware analysis of annotated lipidomics datasets. MSLipidMapper reconstructs annotated lipid peak tables as Bioconductor SummarizedExperiment objects, thereby organizing quantitative lipid abundance values, sample metadata, lipid subclass annotations, and parsed acyl-chain features within a unified data structure. Lipid molecular species are summarized on static, curated lipid metabolic pathway maps at the subclass level while retaining direct links to the underlying molecular species and acyl-chain annotations. This design enables users to inspect molecular-species patterns underlying each pathway node, define lipid subsets based on structural features such as specific acyl chains, and re-project these subsets onto the same pathway context. Gene or protein expression data can also be overlaid on pathway-associated reactions to support multi-layer interpretation of lipid metabolism. The program is showcased using publicly available aging lipidome datasets of mice, illustrating how subclass-level pathway summaries can be connected to molecular-species heatmaps, acyl-chain-defined subsets, and transcriptome or proteome information.
