## Supplementary Table 1 for "MSLipidMapper: a pathway-centered lipidome analysis environment linking lipid class, acyl-chain subsets, and multi-omics data"

### Sheet: Sheet1
lipid_class	delimiters	example	example extracted acyl chains	Summary
Ac2PIM1	/ or _	Ac2PIM1 18:0_20:0	18:0, 20:0	Split delimiters: '/' and '_'.
Ac2PIM2	/ or _	Ac2PIM2 18:0_20:0	18:0, 20:0	Split delimiters: '/' and '_'.
Ac3PIM2	/ or _	Ac3PIM2 16:0_18:1_20:0	16:0, 18:1, 20:0	Split delimiters: '/' and '_'.
Ac4PIM2	/ or _	Ac4PIM2 16:0_18:1_16:1_18:0	16:0, 18:1, 16:1, 18:0	Split delimiters: '/' and '_'.
ADGGA	/ or _	ADGGA 16:0_18:2_16:0	16:0, 18:2, 16:0	Split delimiters: '/' and '_'.
AHexCer	/	AHexCer (O-16:0)18:1;2O/22:0;O	SPB 18:1;2O, 22:0;O, 16:0	Split delimiter: /. Extract FA-style chains from final parentheses.
ASG	whitespace	CS;Hex;FA 16:0	16:0	Split delimiters: whitespace
ASHexCer	/	SHexCer 18:1;2O/18:0;O	SPB 18:1;2O, 18:0;O	Split delimiter: '/'.
ASM	/	SM 16:1;2O(FA 18:0)/18:0	SPB 16:1;2O, 18:0	Split delimiter: /. Extract FA-style chains from final parentheses.
BA		CA		No acyl-chain metadata is extracted.
BMP	/ or _	BMP 18:1_22:4	18:1, 22:4	Split delimiters: '/' and '_'.
BRSE	whitespace	BRSE 22:6	22:6	Split delimiters: whitespace
CAR	whitespace	CAR 18:1	18:1	Split delimiters: whitespace
CASE	whitespace	CASE 18:1	18:1	Split delimiters: whitespace
CE	whitespace	CE 18:1	18:1	Split delimiters: whitespace
Cer_*	/	Cer 18:1;2O/24:0	SPB 18:1;2O, 24:0	Split delimiter: '/'.
CerP	/	CerP 18:0;2O/20:0	SPB 18:0;2O, 20:0	Split delimiter: '/'.
CL	/ or _	CL 16:0_18:1_18:2_18:2	16:0, 18:1, 18:2, 18:2	Split delimiters: '/' and '_'.
DEGSE	whitespace	DEGSE 18:1	18:1	Split delimiters: whitespace
DG	/ or _	DG 18:0_20:4	18:0, 20:4	Split delimiters: '/' and '_'.
DGCC	/ or _	DGCC 16:0_18:1	16:0, 18:1	Split delimiters: '/' and '_'.
DGDG	/ or _	DGDG 16:0_18:1	16:0, 18:1	Split delimiters: '/' and '_'.
DGGA	/ or _	DGGA 16:0_18:2	16:0, 18:2	Split delimiters: '/' and '_'.
DGTS	/ or _	DGTS 16:0_18:1	16:0, 18:1	Split delimiters: '/' and '_'.
DLCL	/ or _	DLCL 16:0_18:2	16:0, 18:2	Split delimiters: '/' and '_'.
DMPE	/ or _	DMPE 16:0_18:1	16:0, 18:1	Split delimiters: '/' and '_'.
DSMSE	whitespace	DSMSE 18:1	18:1	Split delimiters: whitespace
EGSE	whitespace	EGSE 18:1	18:1	Split delimiters: whitespace
FA	whitespace	FA 18:1	18:1	Split delimiters: whitespace
GD1a	/	GD1a 18:1;2O/18:0	SPB 18:1;2O, 18:0	Split delimiter: '/'.
GD1b	/	GD1b 18:1;2O/18:0	SPB 18:1;2O, 18:0	Split delimiter: '/'.
GD2	/	GD2 18:1;2O/18:0	SPB 18:1;2O, 18:0	Split delimiter: '/'.
GD3	/	GD3 18:1;2O/18:0	SPB 18:1;2O, 18:0	Split delimiter: '/'.
GM1	/	GM1 18:1;2O/18:0	SPB 18:1;2O, 18:0	Split delimiter: '/'.
GM3	/	GM3 18:1;2O/18:0	SPB 18:1;2O, 18:0	Split delimiter: '/'.
GQ1b	/	GQ1b 18:1;2O/18:0	SPB 18:1;2O, 18:0	Split delimiter: '/'.
GT1b	/	GT1b 18:1;2O/18:0	SPB 18:1;2O, 18:0	Split delimiter: '/'.
HBMP	/ or _	HBMP 16:0_18:2_22:6	16:0, 18:2, 22:6	Split delimiters: '/' and '_'.
Hex2Cer	/	Hex2Cer 18:1;2O/16:0	SPB 18:1;2O, 16:0	Split delimiter: '/'.
Hex3Cer	/	Hex3Cer 18:1;2O/16:0	SPB 18:1;2O, 16:0	Split delimiter: '/'.
HexCer	/	HexCer 18:1;2O/20:0	SPB 18:1;2O, 20:0	Split delimiter: '/'.
LDGCC	whitespace	LDGCC 16:0	16:0	Split delimiters: whitespace
LDGTS	whitespace	LDGTS 18:1	18:1	Split delimiters: whitespace
LNAPE	()	LPE-N (FA 18:2)16:0	18:2, 16:0	Extract FA-style chains from parentheses and the remaining trailing chain.
LPA	whitespace	LPA 16:0	16:0	Split delimiters: whitespace
LPC	whitespace	LPC 18:1	18:1	Split delimiters: whitespace
LPE	whitespace	LPE 18:1	18:1	Split delimiters: whitespace
LPE-N	()	LPE-N (FA 18:2)16:0	18:2, 16:0	Extract FA-style chains from parentheses and the remaining trailing chain.
LPG	whitespace	LPG 18:1	18:1	Split delimiters: whitespace
LPI	whitespace	LPI 18:1	18:1	Split delimiters: whitespace
LPS	whitespace	LPS 18:0	18:0	Split delimiters: whitespace
LPS-N	()	LPS-N (FA 16:0)18:0	16:0, 18:0	Extract FA-style chains from parentheses and the remaining trailing chain.
MG	whitespace	MG 18:0	18:0	Split delimiters: whitespace
MGDG	/ or _	MGDG 16:0_18:1	16:0, 18:1	Split delimiters: '/' and '_'.
MGMG	whitespace	MGMG 18:1	18:1	Split delimiters: whitespace
MLCL	/ or _	MLCL 16:0_16:0_16:0	16:0, 16:0, 16:0	Split delimiters: '/' and '_'.
MMPE	/ or _	MMPE 16:0_18:1	16:0, 18:1	Split delimiters: '/' and '_'.
NGcGM3		NGcGM3 18:1;2O/24:1	SPB 18:1;2O, 24:1	Split delimiter: '/'.
OxFA	whitespace	FA 18:1;O	18:1;O	Split delimiters: whitespace
PA	/ or _	PA 16:0_18:1	16:0, 18:1	Split delimiters: '/' and '_'.
PC	/ or _	PC 18:0_20:4	18:0, 20:4	Split delimiters: '/' and '_'.
PE	/ or _	PE 18:0_20:4	18:0, 20:4	Split delimiters: '/' and '_'.
PE-Cer	/	PE-Cer 18:0;2O/16:0	SPB 18:0;2O, 16:0	Split delimiter: '/'.
PEtOH	/ or _	PEtOH 18:0_20:4	18:0, 20:4	Split delimiters: '/' and '_'.
PG	/ or _	PG 18:0_20:4	18:0, 20:4	Split delimiters: '/' and '_'.
PI	/ or _	PI 18:0_20:4	18:0, 20:4	Split delimiters: '/' and '_'.
PMeOH	/ or _	PMeOH 16:0_18:2	16:0, 18:2	Split delimiters: '/' and '_'.
PS	/ or _	PS 18:0_20:4	18:0, 20:4	Split delimiters: '/' and '_'.
PT	/ or _	PT 18:0_20:4	18:0, 20:4	Split delimiters: '/' and '_'.
SE	whitespace	CE 18:1	18:1	Split delimiters: whitespace
SHexCer	/	SHexCer 18:1;2O/18:0	18:0	Split delimiter: '/'.
SISE	whitespace	SISE 18:1	18:1	Split delimiters: whitespace
SL	/	SL 18:0;O/15:0	18:0, 15:0	Split delimiter: '/'.
SM	/	SM 18:1;2O/20:0	SPB 18:1;2O, 20:0	Split delimiter: '/'.
SMGDG	/ or _	SMGDG 18:0_22:4	18:0, 22:4	Split delimiters: '/' and '_'.
SPB		SPB 18:1;2O	SPB 18:1;2O	Split delimiters: whitespace
SQDG	/ or _	SQDG 16:0_18:1	16:0, 18:1	Split delimiters: '/' and '_'.
ST		Cholesterol		No acyl-chain metadata is extracted.
STSE	whitespace	STSE 18:1	18:1	Split delimiters: whitespace
TG	/ or _	TG 16:0_18:2_22:6	16:0, 18:2, 22:6	Split delimiters: '/' and '_'.
VAE	whitespace	VAE 18:0	18:0	Split delimiters: whitespace
